# Mining genes underlying perennial-to-annual transitions in *Oryza* with comparative genomics

**DOI:** 10.1101/2025.09.01.673603

**Authors:** Zhenhua Lu, Yan Zhou, Guangzhao Yang, Laura Ellen Rose, Fengyi Hu, Zheng Li

## Abstract

Perennial rice has shown great potential for alleviating multidimensional sustainability issues that are prevalent in current rice agriculture, prompting widespread interest in its breeding. Currently, one major hurdle for these breeding efforts is our scarce knowledge about the evolutionary mechanisms of the perennial-to-annual transition in *Oryza*. Here, by performing comparative genomics of three annual-perennial pairs of *Oryza* species (*Oryza rufipogon*/*O. nivara*, *O. glumaepatula*/*O. glaberrima*, and *O. meyeriana*/*O. brachyantha*), we identified 91 gene families that are present in all the perennial species but are missing in any of the annual species. Annotations and functional prediction of these gene families demonstrated that they may be associated with a battery of physiological components of perenniality, such as phenology, energy allocation, and source–sink dynamics. Furthermore, comparative co-expression analysis revealed that many of these families may also play important regulatory roles for orchestrating diverse processes that differ between perennial and annual *Oryza* species, including reproduction, root development, and response to environmental stimuli. These results highlight the potential complexity of the emergence of annuality in the *Oryza* genus and offer promising candidates for future functional studies.
