## Supplementary Table 3 for "Mining genes underlying perennial-to-annual transitions in *Oryza* with comparative genomics"

### Sheet: Sheet1
Gene	Evalue	Score	Description	GO_Pathway	KEGG_Pathway	COG_category
RUF032122.t1	6.6e-49	152.5	BRO1-like domain	-	ko04144,map04144	S
RUF034871.t1	1.6e-42	132.4	40S ribosomal protein S29	GO:0003674,GO:0003735,GO:0005198,GO:0005488,GO:0005575,GO:0005622,GO:0005623,GO:0005737,GO:0005829,GO:0005840,GO:0008270,GO:0015935,GO:0022626,GO:0022627,GO:0032991,GO:0043167,GO:0043169,GO:0043226,GO:0043228,GO:0043229,GO:0043232,GO:0044391,GO:0044422,GO:0044424,GO:0044444,GO:0044445,GO:0044446,GO:0044464,GO:0046872,GO:0046914,GO:1990904	ko03010,map03010	J
RUF036821.t1	4.3e-75	239.1	40S ribosomal protein S29	-	ko03010,map03010	J
RUF000139.t1	3.5e-150	488.1	Protein kinase domain	-	ko04010,ko04064,ko04620,ko04621,ko04624,ko04722,ko05133,ko05140,ko05142,ko05145,ko05152,ko05162,ko05164,map04010,map04064,map04620,map04621,map04624,map04722,map05133,map05140,map05142,map05145,map05152,map05162,map05164	T
RUF003242.t1	4.3e-17	53.2	Belongs to the 'GDSL' lipolytic enzyme family	GO:0001101,GO:0006950,GO:0006970,GO:0006972,GO:0007275,GO:0008150,GO:0009628,GO:0009651,GO:0009719,GO:0009725,GO:0009751,GO:0010033,GO:0010035,GO:0010038,GO:0010226,GO:0014070,GO:0032501,GO:0032502,GO:0042221,GO:0042335,GO:0042493,GO:0042538,GO:0046677,GO:0048856,GO:0050896,GO:1901700	-	I
RUF002287.t1	1.3e-13	40.4	PAN-like domain	GO:0003674,GO:0003824,GO:0004672,GO:0004674,GO:0005488,GO:0005515,GO:0005516,GO:0005575,GO:0005623,GO:0005886,GO:0006464,GO:0006468,GO:0006793,GO:0006796,GO:0006807,GO:0008150,GO:0008152,GO:0009987,GO:0016020,GO:0016301,GO:0016310,GO:0016740,GO:0016772,GO:0016773,GO:0019538,GO:0036211,GO:0043170,GO:0043412,GO:0044237,GO:0044238,GO:0044260,GO:0044267,GO:0044464,GO:0071704,GO:0071944,GO:0140096,GO:…	ko04010,ko04064,ko04620,ko04621,ko04624,ko04722,ko05133,ko05140,ko05142,ko05145,ko05152,ko05162,ko05164,map04010,map04064,map04620,map04621,map04624,map04722,map05133,map05140,map05142,map05145,map05152,map05162,map05164	T
RUF004073.t1	1.1e-185	602.7	Bulb-type mannose-specific lectin	GO:0003674,GO:0003824,GO:0004672,GO:0004674,GO:0005488,GO:0005515,GO:0005516,GO:0005575,GO:0005623,GO:0005886,GO:0006464,GO:0006468,GO:0006793,GO:0006796,GO:0006807,GO:0008150,GO:0008152,GO:0009987,GO:0016020,GO:0016301,GO:0016310,GO:0016740,GO:0016772,GO:0016773,GO:0019538,GO:0036211,GO:0043170,GO:0043412,GO:0044237,GO:0044238,GO:0044260,GO:0044267,GO:0044464,GO:0071704,GO:0071944,GO:0140096,GO:…	-	G
RUF004763.t1	0	1066.9	Catalyzes the transfer of a dimethylallyl group onto the adenine at position 37	GO:0003674,GO:0003824,GO:0005575,GO:0005622,GO:0005623,GO:0005737,GO:0005739,GO:0005829,GO:0006139,GO:0006396,GO:0006399,GO:0006400,GO:0006725,GO:0006807,GO:0008033,GO:0008150,GO:0008152,GO:0009058,GO:0009308,GO:0009451,GO:0009690,GO:0009691,GO:0009824,GO:0009987,GO:0010467,GO:0010817,GO:0016070,GO:0016740,GO:0016765,GO:0034470,GO:0034641,GO:0034660,GO:0034754,GO:0042445,GO:0042446,GO:0043170,GO:…	ko00908,ko01100,ko01110,map00908,map01100,map01110	J
RUF011618.t1	1.3e-10	32	Gamma interferon inducible lysosomal thiol reductase (GILT)	-	ko04612,map04612	O
RUF015368.t1	1.3e-16	49.7	Belongs to the short-chain dehydrogenases reductases (SDR) family	-	ko00902,ko01110,map00902,map01110	Q
RUF021173.t1	4.7e-57	178.2	Belongs to the ABC transporter superfamily. ABCG family. PDR (TC 3.A.1.205) subfamily	GO:0003674,GO:0003824,GO:0005215,GO:0005575,GO:0005623,GO:0005886,GO:0006810,GO:0008150,GO:0015399,GO:0015405,GO:0016020,GO:0016021,GO:0016462,GO:0016787,GO:0016817,GO:0016818,GO:0016887,GO:0017111,GO:0022804,GO:0022857,GO:0031224,GO:0042623,GO:0042626,GO:0043492,GO:0044425,GO:0044464,GO:0051179,GO:0051234,GO:0055085,GO:0071944	-	Q
RUF020819.t1	4.6e-18	55.6	Indole-3-acetic acid-amido synthetase	GO:0008150,GO:0009314,GO:0009416,GO:0009628,GO:0009719,GO:0009725,GO:0009733,GO:0010033,GO:0042221,GO:0050896	ko04075,map04075	S
RUF021219.t1	1e-157	511.5	Acyl-CoA dehydrogenase, C-terminal domain	GO:0000003,GO:0003006,GO:0003674,GO:0003824,GO:0003997,GO:0005575,GO:0005622,GO:0005623,GO:0005737,GO:0005777,GO:0006082,GO:0006629,GO:0006631,GO:0006635,GO:0007275,GO:0008150,GO:0008152,GO:0009056,GO:0009062,GO:0009514,GO:0009790,GO:0009791,GO:0009793,GO:0009987,GO:0010154,GO:0016042,GO:0016054,GO:0016491,GO:0016627,GO:0016634,GO:0019395,GO:0019752,GO:0022414,GO:0030258,GO:0032501,GO:0032502,GO:…	ko00071,ko00592,ko01040,ko01100,ko01110,ko01212,ko03320,ko04024,ko04146,map00071,map00592,map01040,map01100,map01110,map01212,map03320,map04024,map04146	E
RUF025110.t1	4.3e-242	795.4	Belongs to the SKP1 family	-	ko04110,ko04111,ko04114,ko04120,ko04141,ko04310,ko04341,ko04350,ko04710,ko05168,ko05200,map04110,map04111,map04114,map04120,map04141,map04310,map04341,map04350,map04710,map05168,map05200	O
RUF024795.t1	4.5e-116	376.3	-	-	ko04340,ko04341,map04340,map04341	-
RUF024315.t1	8.7e-44	140.2	UDP-glucoronosyl and UDP-glucosyl transferase	GO:0001101,GO:0003674,GO:0003824,GO:0005575,GO:0005622,GO:0005623,GO:0005737,GO:0005829,GO:0006066,GO:0006082,GO:0006629,GO:0006714,GO:0006720,GO:0006721,GO:0006950,GO:0006970,GO:0008150,GO:0008152,GO:0008194,GO:0008300,GO:0009056,GO:0009414,GO:0009415,GO:0009628,GO:0009651,GO:0009687,GO:0009719,GO:0009725,GO:0009737,GO:0009819,GO:0009987,GO:0010029,GO:0010030,GO:0010033,GO:0010035,GO:0010294,GO:…	-	H
RUF026244.t1	8e-63	198.2	Ribosomal_L40e	-	ko03010,map03010	J
RUF026428.t1	4.4e-05	14.2	BTB/POZ domain	-	ko04340,ko04341,map04340,map04341	D
RUF029031.t1	5.2e-107	346.1	Carbohydrate-binding protein of the ER	GO:0006950,GO:0006952,GO:0008150,GO:0009605,GO:0009607,GO:0009617,GO:0042742,GO:0043207,GO:0050896,GO:0051704,GO:0051707,GO:0098542	-	T
transcript:OGLUM01G49610.6	0	1123.7	Catalyzes the transfer of a dimethylallyl group onto the adenine at position 37	GO:0003674,GO:0003824,GO:0005575,GO:0005622,GO:0005623,GO:0005737,GO:0005739,GO:0005829,GO:0006139,GO:0006396,GO:0006399,GO:0006400,GO:0006725,GO:0006807,GO:0008033,GO:0008150,GO:0008152,GO:0009058,GO:0009308,GO:0009451,GO:0009690,GO:0009691,GO:0009824,GO:0009987,GO:0010467,GO:0010817,GO:0016070,GO:0016740,GO:0016765,GO:0034470,GO:0034641,GO:0034660,GO:0034754,GO:0042445,GO:0042446,GO:0043170,GO:…	ko00908,ko01100,ko01110,map00908,map01100,map01110	J
transcript:OGLUM01G49610.5	0	1028.2	Catalyzes the transfer of a dimethylallyl group onto the adenine at position 37	GO:0003674,GO:0003824,GO:0005575,GO:0005622,GO:0005623,GO:0005737,GO:0005739,GO:0005829,GO:0006139,GO:0006396,GO:0006399,GO:0006400,GO:0006725,GO:0006807,GO:0008033,GO:0008150,GO:0008152,GO:0009058,GO:0009308,GO:0009451,GO:0009690,GO:0009691,GO:0009824,GO:0009987,GO:0010467,GO:0010817,GO:0016070,GO:0016740,GO:0016765,GO:0034470,GO:0034641,GO:0034660,GO:0034754,GO:0042445,GO:0042446,GO:0043170,GO:…	ko00908,ko01100,ko01110,map00908,map01100,map01110	J
transcript:OGLUM01G49610.4	2.8e-293	962.8	Catalyzes the transfer of a dimethylallyl group onto the adenine at position 37	GO:0003674,GO:0003824,GO:0005575,GO:0005622,GO:0005623,GO:0005737,GO:0005739,GO:0005829,GO:0006139,GO:0006396,GO:0006399,GO:0006400,GO:0006725,GO:0006807,GO:0008033,GO:0008150,GO:0008152,GO:0009058,GO:0009308,GO:0009451,GO:0009690,GO:0009691,GO:0009824,GO:0009987,GO:0010467,GO:0010817,GO:0016070,GO:0016740,GO:0016765,GO:0034470,GO:0034641,GO:0034660,GO:0034754,GO:0042445,GO:0042446,GO:0043170,GO:…	ko00908,ko01100,ko01110,map00908,map01100,map01110	J
transcript:OGLUM01G49610.3	2e-299	983.2	Catalyzes the transfer of a dimethylallyl group onto the adenine at position 37	GO:0003674,GO:0003824,GO:0005575,GO:0005622,GO:0005623,GO:0005737,GO:0005739,GO:0005829,GO:0006139,GO:0006396,GO:0006399,GO:0006400,GO:0006725,GO:0006807,GO:0008033,GO:0008150,GO:0008152,GO:0009058,GO:0009308,GO:0009451,GO:0009690,GO:0009691,GO:0009824,GO:0009987,GO:0010467,GO:0010817,GO:0016070,GO:0016740,GO:0016765,GO:0034470,GO:0034641,GO:0034660,GO:0034754,GO:0042445,GO:0042446,GO:0043170,GO:…	ko00908,ko01100,ko01110,map00908,map01100,map01110	J
transcript:OGLUM01G49610.2	1.5e-265	871	Catalyzes the transfer of a dimethylallyl group onto the adenine at position 37	GO:0003674,GO:0003824,GO:0005575,GO:0005622,GO:0005623,GO:0005737,GO:0005739,GO:0005829,GO:0006139,GO:0006396,GO:0006399,GO:0006400,GO:0006725,GO:0006807,GO:0008033,GO:0008150,GO:0008152,GO:0009058,GO:0009308,GO:0009451,GO:0009690,GO:0009691,GO:0009824,GO:0009987,GO:0010467,GO:0010817,GO:0016070,GO:0016740,GO:0016765,GO:0034470,GO:0034641,GO:0034660,GO:0034754,GO:0042445,GO:0042446,GO:0043170,GO:…	ko00908,ko01100,ko01110,map00908,map01100,map01110	J
transcript:OGLUM01G49610.1	1.2e-271	891.2	Catalyzes the transfer of a dimethylallyl group onto the adenine at position 37	GO:0003674,GO:0003824,GO:0005575,GO:0005622,GO:0005623,GO:0005737,GO:0005739,GO:0005829,GO:0006139,GO:0006396,GO:0006399,GO:0006400,GO:0006725,GO:0006807,GO:0008033,GO:0008150,GO:0008152,GO:0009058,GO:0009308,GO:0009451,GO:0009690,GO:0009691,GO:0009824,GO:0009987,GO:0010467,GO:0010817,GO:0016070,GO:0016740,GO:0016765,GO:0034470,GO:0034641,GO:0034660,GO:0034754,GO:0042445,GO:0042446,GO:0043170,GO:…	ko00908,ko01100,ko01110,map00908,map01100,map01110	J
transcript:OGLUM01G42970.3	6.1e-87	278.7	Bulb-type mannose-specific lectin	GO:0003674,GO:0003824,GO:0004672,GO:0004674,GO:0005488,GO:0005515,GO:0005516,GO:0005575,GO:0005623,GO:0005886,GO:0006464,GO:0006468,GO:0006793,GO:0006796,GO:0006807,GO:0008150,GO:0008152,GO:0009987,GO:0016020,GO:0016301,GO:0016310,GO:0016740,GO:0016772,GO:0016773,GO:0019538,GO:0036211,GO:0043170,GO:0043412,GO:0044237,GO:0044238,GO:0044260,GO:0044267,GO:0044464,GO:0071704,GO:0071944,GO:0140096,GO:…	-	G
transcript:OGLUM01G08340.1	9.1e-17	51.7	Pentatricopeptide repeat domain	GO:0003674,GO:0003676,GO:0003723,GO:0003824,GO:0004518,GO:0004519,GO:0005488,GO:0005575,GO:0005622,GO:0005623,GO:0005737,GO:0005739,GO:0006139,GO:0006725,GO:0006807,GO:0008150,GO:0008152,GO:0009451,GO:0009987,GO:0016070,GO:0016787,GO:0016788,GO:0034641,GO:0043170,GO:0043226,GO:0043227,GO:0043229,GO:0043231,GO:0043412,GO:0044237,GO:0044238,GO:0044424,GO:0044444,GO:0044464,GO:0046483,GO:0071704,GO:…	-	O
transcript:OGLUM02G04640.1	8.5e-39	122.9	Ribosomal_L40e	-	ko03010,map03010	J
transcript:OGLUM04G19570.1	4.1e-13	39.1	Belongs to the short-chain dehydrogenases reductases (SDR) family	-	ko00902,ko01110,map00902,map01110	Q
transcript:OGLUM06G12240.1	1e-36	116.2	Indole-3-acetic acid-amido synthetase	GO:0008150,GO:0009314,GO:0009416,GO:0009628,GO:0009719,GO:0009725,GO:0009733,GO:0010033,GO:0042221,GO:0050896	ko04075,map04075	S
transcript:OGLUM06G26290.1	2.5e-37	116.8	Ribosomal_L40e	-	ko03010,map03010	J
transcript:OGLUM06G14970.1	3.9e-189	615.4	Acyl-CoA dehydrogenase, C-terminal domain	GO:0000003,GO:0003006,GO:0003674,GO:0003824,GO:0003997,GO:0005575,GO:0005622,GO:0005623,GO:0005737,GO:0005777,GO:0006082,GO:0006629,GO:0006631,GO:0006635,GO:0007275,GO:0008150,GO:0008152,GO:0009056,GO:0009062,GO:0009514,GO:0009790,GO:0009791,GO:0009793,GO:0009987,GO:0010154,GO:0016042,GO:0016054,GO:0016491,GO:0016627,GO:0016634,GO:0019395,GO:0019752,GO:0022414,GO:0030258,GO:0032501,GO:0032502,GO:…	ko00071,ko00592,ko01040,ko01100,ko01110,ko01212,ko03320,ko04024,ko04146,map00071,map00592,map01040,map01100,map01110,map01212,map03320,map04024,map04146	E
transcript:OGLUM07G19570.1	7e-234	766.8	-	-	ko04340,ko04341,map04340,map04341	-
transcript:OGLUM08G07050.1	2.2e-27	84.7	Broad-Complex, Tramtrack and Bric a brac	-	ko04340,ko04341,map04340,map04341	D
transcript:OGLUM10G15550.1	1.4e-49	154.6	BRO1-like domain	-	ko04144,map04144	S
transcript:OGLUM11G19980.1	1.6e-42	132.4	40S ribosomal protein S29	GO:0003674,GO:0003735,GO:0005198,GO:0005488,GO:0005575,GO:0005622,GO:0005623,GO:0005737,GO:0005829,GO:0005840,GO:0008270,GO:0015935,GO:0022626,GO:0022627,GO:0032991,GO:0043167,GO:0043169,GO:0043226,GO:0043228,GO:0043229,GO:0043232,GO:0044391,GO:0044422,GO:0044424,GO:0044444,GO:0044445,GO:0044446,GO:0044464,GO:0046872,GO:0046914,GO:1990904	ko03010,map03010	J
transcript:OGLUM12G15230.1	2.5e-105	339.7	Belongs to the ABC transporter superfamily. ABCG family. PDR (TC 3.A.1.205) subfamily	GO:0001101,GO:0003674,GO:0003824,GO:0005215,GO:0005575,GO:0005623,GO:0005886,GO:0005911,GO:0006810,GO:0006855,GO:0007275,GO:0008150,GO:0008643,GO:0009506,GO:0009719,GO:0009725,GO:0009733,GO:0009914,GO:0009926,GO:0009987,GO:0010033,GO:0010243,GO:0010817,GO:0014070,GO:0015399,GO:0015405,GO:0015893,GO:0016020,GO:0016021,GO:0016462,GO:0016787,GO:0016817,GO:0016818,GO:0016887,GO:0017111,GO:0022622,GO:…	-	Q
transcript:OGLUM12G15000.1	6.3e-75	238.6	40S ribosomal protein S29	-	ko03010,map03010	J
transcript:OGLUM12G15000.2	9.4e-93	297.3	40S ribosomal protein S29	-	ko03010,map03010	J
rna-gnl|WGS:SPHZ|GRA030383.t1	2.2e-11	35.6	Zinc knuckle	GO:0002244,GO:0002376,GO:0002520,GO:0003674,GO:0003676,GO:0003723,GO:0003729,GO:0005488,GO:0005575,GO:0005622,GO:0005623,GO:0005634,GO:0005654,GO:0007275,GO:0008150,GO:0009892,GO:0009987,GO:0010468,GO:0010605,GO:0010629,GO:0016604,GO:0016607,GO:0019219,GO:0019222,GO:0030097,GO:0030154,GO:0031323,GO:0031324,GO:0031974,GO:0031981,GO:0032501,GO:0032502,GO:0033119,GO:0043226,GO:0043227,GO:0043229,GO:…	ko03040,ko05168,map03040,map05168	A
rna-gnl|WGS:SPHZ|GRA030391.t1	3.6e-188	615.2	Indole-3-acetic acid-amido synthetase	GO:0008150,GO:0009314,GO:0009416,GO:0009628,GO:0009719,GO:0009725,GO:0009733,GO:0010033,GO:0042221,GO:0050896	ko04075,map04075	S
rna-gnl|WGS:SPHZ|GRA019350.t1	4.6e-55	174.2	Indole-3-acetic acid-amido synthetase	GO:0008150,GO:0009314,GO:0009416,GO:0009628,GO:0009719,GO:0009725,GO:0009733,GO:0010033,GO:0042221,GO:0050896	ko04075,map04075	S
rna-gnl|WGS:SPHZ|GRA016445.t1	1.3e-138	450.6	Indole-3-acetic acid-amido synthetase	GO:0008150,GO:0009314,GO:0009416,GO:0009628,GO:0009719,GO:0009725,GO:0009733,GO:0010033,GO:0042221,GO:0050896	ko04075,map04075	S
rna-gnl|WGS:SPHZ|GRA034984.t1	8.6e-159	516.6	BRO1-like domain	-	ko04144,map04144	S
rna-gnl|WGS:SPHZ|GRA010774.t1	1.6e-42	132.4	40S ribosomal protein S29	GO:0003674,GO:0003735,GO:0005198,GO:0005488,GO:0005575,GO:0005622,GO:0005623,GO:0005737,GO:0005829,GO:0005840,GO:0008270,GO:0015935,GO:0022626,GO:0022627,GO:0032991,GO:0043167,GO:0043169,GO:0043226,GO:0043228,GO:0043229,GO:0043232,GO:0044391,GO:0044422,GO:0044424,GO:0044444,GO:0044445,GO:0044446,GO:0044464,GO:0046872,GO:0046914,GO:1990904	ko03010,map03010	J
rna-gnl|WGS:SPHZ|GRA023101.t1	5.7e-31	96.8	Ribosomal_L40e	-	ko03010,map03010	J
rna-gnl|WGS:SPHZ|GRA007565.t1	1.3e-18	57.9	Belongs to the peptidase A1 family	-	ko04071,ko04140,ko04142,ko04210,ko04915,ko05152,map04071,map04140,map04142,map04210,map04915,map05152	O
rna-gnl|WGS:SPHZ|GRA008286.t1	4.9e-57	184	Filamin/ABP280 repeat	GO:0000003,GO:0003006,GO:0005575,GO:0005623,GO:0005886,GO:0005887,GO:0007275,GO:0007276,GO:0008150,GO:0009555,GO:0009987,GO:0016020,GO:0016021,GO:0019953,GO:0022412,GO:0022414,GO:0030154,GO:0031224,GO:0031226,GO:0032501,GO:0032502,GO:0032504,GO:0044425,GO:0044459,GO:0044464,GO:0044703,GO:0048229,GO:0048232,GO:0048235,GO:0048609,GO:0048856,GO:0048869,GO:0051704,GO:0055046,GO:0071944	-	S
rna-gnl|WGS:SPHZ|GRA034208.t1	0	1258.9	Carbohydrate-binding protein of the ER	GO:0006950,GO:0006952,GO:0008150,GO:0009605,GO:0009607,GO:0009617,GO:0042742,GO:0043207,GO:0050896,GO:0051704,GO:0051707,GO:0098542	-	T
rna-gnl|WGS:SPHZ|GRA003925.t1	1.5e-38	121.2	Belongs to the ABC transporter superfamily. ABCG family. PDR (TC 3.A.1.205) subfamily	GO:0003674,GO:0003824,GO:0005215,GO:0005575,GO:0005623,GO:0005886,GO:0006810,GO:0008150,GO:0015399,GO:0015405,GO:0016020,GO:0016021,GO:0016462,GO:0016787,GO:0016817,GO:0016818,GO:0016887,GO:0017111,GO:0022804,GO:0022857,GO:0031224,GO:0042623,GO:0042626,GO:0043492,GO:0044425,GO:0044464,GO:0051179,GO:0051234,GO:0055085,GO:0071944	-	Q
rna-gnl|WGS:SPHZ|GRA009773.t1	7.5e-197	644.2	Broad-Complex, Tramtrack and Bric a brac	-	ko04340,ko04341,map04340,map04341	D
rna-gnl|WGS:SPHZ|GRA008918.t1	1.8e-51	165.3	-	-	ko04340,ko04341,map04340,map04341	-
rna-gnl|WGS:SPHZ|GRA008920.t1	4.1e-109	355.5	-	-	ko04340,ko04341,map04340,map04341	-
rna-gnl|WGS:SPHZ|GRA017938.t1	9.2e-30	91.8	Bulb-type mannose-specific lectin	GO:0003674,GO:0003824,GO:0004672,GO:0004674,GO:0005488,GO:0005515,GO:0005516,GO:0005575,GO:0005623,GO:0005886,GO:0006464,GO:0006468,GO:0006793,GO:0006796,GO:0006807,GO:0008150,GO:0008152,GO:0009987,GO:0016020,GO:0016301,GO:0016310,GO:0016740,GO:0016772,GO:0016773,GO:0019538,GO:0036211,GO:0043170,GO:0043412,GO:0044237,GO:0044238,GO:0044260,GO:0044267,GO:0044464,GO:0071704,GO:0071944,GO:0140096,GO:…	-	G
rna-gnl|WGS:SPHZ|GRA035982.t1	9.4e-140	453.5	Acyl-CoA dehydrogenase, C-terminal domain	GO:0000003,GO:0003006,GO:0003674,GO:0003824,GO:0003997,GO:0005575,GO:0005622,GO:0005623,GO:0005737,GO:0005777,GO:0006082,GO:0006629,GO:0006631,GO:0006635,GO:0007275,GO:0008150,GO:0008152,GO:0009056,GO:0009062,GO:0009514,GO:0009790,GO:0009791,GO:0009793,GO:0009987,GO:0010154,GO:0016042,GO:0016054,GO:0016491,GO:0016627,GO:0016634,GO:0019395,GO:0019752,GO:0022414,GO:0030258,GO:0032501,GO:0032502,GO:…	ko00071,ko00592,ko01040,ko01100,ko01110,ko01212,ko03320,ko04024,ko04146,map00071,map00592,map01040,map01100,map01110,map01212,map03320,map04024,map04146	E
rna-gnl|WGS:SPHZ|GRA033195.t1	1.8e-23	73.6	Pentatricopeptide repeat domain	GO:0003674,GO:0003676,GO:0003723,GO:0003824,GO:0004518,GO:0004519,GO:0005488,GO:0005575,GO:0005622,GO:0005623,GO:0005737,GO:0005739,GO:0006139,GO:0006725,GO:0006807,GO:0008150,GO:0008152,GO:0009451,GO:0009987,GO:0016070,GO:0016787,GO:0016788,GO:0034641,GO:0043170,GO:0043226,GO:0043227,GO:0043229,GO:0043231,GO:0043412,GO:0044237,GO:0044238,GO:0044424,GO:0044444,GO:0044464,GO:0046483,GO:0071704,GO:…	-	O
rna-gnl|WGS:SPHZ|GRA035364.t1	0	1303.2	Serine/Threonine protein kinases, catalytic domain	GO:0003674,GO:0003824,GO:0004672,GO:0004674,GO:0004693,GO:0005575,GO:0005622,GO:0005623,GO:0005634,GO:0006464,GO:0006468,GO:0006793,GO:0006796,GO:0006807,GO:0008150,GO:0008152,GO:0009987,GO:0016301,GO:0016310,GO:0016740,GO:0016772,GO:0016773,GO:0019538,GO:0036211,GO:0043170,GO:0043226,GO:0043227,GO:0043229,GO:0043231,GO:0043412,GO:0044237,GO:0044238,GO:0044260,GO:0044267,GO:0044424,GO:0044464,GO:…	-	D
rna-gnl|WGS:SPHZ|GRA005126.t1	6.3e-17	52.8	Pentatricopeptide repeat domain	GO:0003674,GO:0003676,GO:0003723,GO:0003824,GO:0004518,GO:0004519,GO:0005488,GO:0005575,GO:0005622,GO:0005623,GO:0005737,GO:0005739,GO:0006139,GO:0006725,GO:0006807,GO:0008150,GO:0008152,GO:0009451,GO:0009987,GO:0016070,GO:0016787,GO:0016788,GO:0034641,GO:0043170,GO:0043226,GO:0043227,GO:0043229,GO:0043231,GO:0043412,GO:0044237,GO:0044238,GO:0044424,GO:0044444,GO:0044464,GO:0046483,GO:0071704,GO:…	-	O
rna-gnl|WGS:SPHZ|GRA038334.t1	5.6e-47	147.6	Belongs to the short-chain dehydrogenases reductases (SDR) family	-	ko00902,ko01110,map00902,map01110	Q
rna-gnl|WGS:SPHZ|GRA029706.t1	3.3e-260	853.6	Catalyzes the transfer of a dimethylallyl group onto the adenine at position 37	GO:0003674,GO:0003824,GO:0005575,GO:0005622,GO:0005623,GO:0005737,GO:0005739,GO:0005829,GO:0006139,GO:0006396,GO:0006399,GO:0006400,GO:0006725,GO:0006807,GO:0008033,GO:0008150,GO:0008152,GO:0009058,GO:0009308,GO:0009451,GO:0009690,GO:0009691,GO:0009824,GO:0009987,GO:0010467,GO:0010817,GO:0016070,GO:0016740,GO:0016765,GO:0034470,GO:0034641,GO:0034660,GO:0034754,GO:0042445,GO:0042446,GO:0043170,GO:…	ko00908,ko01100,ko01110,map00908,map01100,map01110	J
rna-gnl|WGS:SPHZ|GRA029754.t1	2.9e-28	89.5	magnesium transporter	GO:0003674,GO:0005215,GO:0006810,GO:0006811,GO:0006812,GO:0008150,GO:0008324,GO:0015075,GO:0015095,GO:0015318,GO:0015693,GO:0022857,GO:0022890,GO:0030001,GO:0034220,GO:0046873,GO:0051179,GO:0051234,GO:0055085,GO:0070838,GO:0072511,GO:0098655,GO:0098660,GO:0098662,GO:1903830	-	P
rna-gnl|WGS:SPHZ|GRA013746.t1	6.8e-41	129.8	40S ribosomal protein S29	-	ko03010,map03010	J
rna-gnl|WGS:SPHZ|GRA030556.t1	2.1e-17	53.7	Glutaredoxin	GO:0005575,GO:0005623,GO:0005886,GO:0016020,GO:0044464,GO:0071944	-	O
