## Supplementary Table 4 for "Mining genes underlying perennial-to-annual transitions in *Oryza* with comparative genomics"

### Sheet: Sheet1
OrthoGroups	Seq_ID	motif_ID	Description	Start	End	Score	Site_Sequence
OG0000827	RUF000087.t1	PS00009	Amidation site.	43	46	9.66	KGRR
OG0000827	RUF008260.t1	PS00009	Amidation site.	742	745	8.99	RGRR
OG0000827	RUF008260.t1	PS00227	Tubulin subunits alpha, beta, and gamma signature.	934	940	1.99	GGGGGRG
OG0000827	RUF012561.t1	PS00093	N-4 cytosine-specific DNA methylases signature	652	657	11.24	FTSPPP
OG0000827	transcript_OGLUM04G19070.1	PS00093	N-4 cytosine-specific DNA methylases signature	293	298	0.84	ATSPPS
OG0000827	transcript_OGLUM07G22790.1	PS00093	N-4 cytosine-specific DNA methylases signature	253	258	11.24	FTSPPP
OG0001727	rna-gnl|WGS_SPHZ|GRA021909.t1	PS00227	Tubulin subunits alpha, beta, and gamma signature.	184	190	0.99	GGDKGSG
OG0001727	rna-gnl|WGS_SPHZ|GRA025155.t1	PS00009	Amidation site.	81	84	11.48	NGKK
OG0001727	rna-gnl|WGS_SPHZ|GRA025155.t1	PS00123	Alkaline phosphatase active site.	4	12	11.26	VSGSSSGGT
OG0001727	rna-gnl|WGS_SPHZ|GRA026474.t1	PS00009	Amidation site.	83	86	11.48	NGKK
OG0001727	rna-gnl|WGS_SPHZ|GRA033082.t1	PS00009	Amidation site.	30	33	10.11	NGRR
OG0001727	rna-gnl|WGS_SPHZ|GRA033863.t1	PS00123	Alkaline phosphatase active site.	119	127	1.41	VDDDGGSST
OG0002140	rna-gnl|WGS_SPHZ|GRA009548.t1	PS00227	Tubulin subunits alpha, beta, and gamma signature.	92	98	0.99	GFGGGSG
OG0002140	rna-gnl|WGS_SPHZ|GRA009548.t1	PS00227	Tubulin subunits alpha, beta, and gamma signature.	75	81	0.99	GGGPPSG
OG0002140	rna-gnl|WGS_SPHZ|GRA009548.t1	PS00227	Tubulin subunits alpha, beta, and gamma signature.	90	96	1.99	GGGFGGG
OG0002140	rna-gnl|WGS_SPHZ|GRA009548.t1	PS00227	Tubulin subunits alpha, beta, and gamma signature.	94	100	12.42	GGGSGSG
OG0002140	rna-gnl|WGS_SPHZ|GRA014482.t1	PS00227	Tubulin subunits alpha, beta, and gamma signature.	56	62	0.99	GGGQASG
OG0002140	rna-gnl|WGS_SPHZ|GRA014482.t1	PS00227	Tubulin subunits alpha, beta, and gamma signature.	75	81	0.99	GGASGSG
OG0002140	rna-gnl|WGS_SPHZ|GRA014993.t1	PS00227	Tubulin subunits alpha, beta, and gamma signature.	57	63	0.99	GGGAPSG
OG0002140	rna-gnl|WGS_SPHZ|GRA014993.t1	PS00227	Tubulin subunits alpha, beta, and gamma signature.	92	98	1.58	AGGSGHG
OG0002140	rna-gnl|WGS_SPHZ|GRA020925.t1	PS00128	Glycosyl hydrolases family 22 (GH22) domain signature.	24	42	1.85	CDPYYQQFYIQDLKTPETH
OG0002140	rna-gnl|WGS_SPHZ|GRA020925.t1	PS00227	Tubulin subunits alpha, beta, and gamma signature.	75	81	0.99	GGGSSSG
OG0002140	rna-gnl|WGS_SPHZ|GRA020925.t1	PS00227	Tubulin subunits alpha, beta, and gamma signature.	56	62	0.99	GGGPPSG
OG0002140	rna-gnl|WGS_SPHZ|GRA038192.t1	PS00227	Tubulin subunits alpha, beta, and gamma signature.	36	42	0.99	GGGPPSG
OG0002140	rna-gnl|WGS_SPHZ|GRA038192.t1	PS00227	Tubulin subunits alpha, beta, and gamma signature.	55	61	0.99	GGGSGSA
OG0002140	rna-gnl|WGS_SPHZ|GRA038193.t1	PS00009	Amidation site.	31	34	9.67	RGKR
OG0002140	rna-gnl|WGS_SPHZ|GRA038193.t1	PS00009	Amidation site.	45	48	10.29	SGKK
OG0002140	transcript_OGLUM08G05170.1	PS00009	Amidation site.	97	100	9.45	TGRR
OG0002653	RUF002402.t1	PS00009	Amidation site.	154	157	9.61	SGRK
OG0002653	RUF002402.t1	PS00009	Amidation site.	142	145	11.36	YGRK
OG0002653	RUF014297.t1	PS00009	Amidation site.	137	140	11.29	CGRK
OG0002653	RUF018779.t1	PS00009	Amidation site.	137	140	9.61	SGRK
OG0002653	RUF018779.t1	PS00009	Amidation site.	125	128	11.29	CGRK
OG0002653	RUF030123.t1	PS00009	Amidation site.	226	229	9.22	DGRR
OG0002653	RUF030123.t1	PS00009	Amidation site.	501	504	9.61	SGRK
OG0002653	RUF030123.t1	PS00009	Amidation site.	489	492	11.29	CGRK
OG0002653	RUF030123.t1	PS00217	Sugar transport proteins signature 2.	82	107	1.18	RHGAPTGMCTTRTGGFACGSAWRDCR
OG0002653	RUF031892.t1	PS00009	Amidation site.	165	168	9.22	DGRR
OG0002653	RUF031892.t1	PS00009	Amidation site.	464	467	9.61	SGRK
OG0002653	RUF031892.t1	PS00009	Amidation site.	452	455	11.29	CGRK
OG0005323	rna-gnl|WGS_SPHZ|GRA021926.t1	PS00123	Alkaline phosphatase active site.	70	78	2.34	VVDSLASKT
OG0005323	rna-gnl|WGS_SPHZ|GRA024676.t1	PS00123	Alkaline phosphatase active site.	55	63	2.34	VVDSLASDT
OG0005323	RUF018106.t1	PS00234	Gas vesicles protein GVPa signature 1.	40	54	4.87	LPDTVDMVLDSVEVV
OG0006883	rna-gnl|WGS_SPHZ|GRA004400.t1	PS00009	Amidation site.	142	145	9.9	DGRK
OG0006883	rna-gnl|WGS_SPHZ|GRA004601.t1	PS00009	Amidation site.	47	50	10.62	QGKR
OG0006883	rna-gnl|WGS_SPHZ|GRA038399.t1	PS00009	Amidation site.	307	310	9.9	DGRK
OG0006883	rna-gnl|WGS_SPHZ|GRA038399.t1	PS00093	N-4 cytosine-specific DNA methylases signature	256	261	0.84	PTSPPT
OG0006883	RUF019162.t1	PS00009	Amidation site.	280	283	9.85	PGKR
OG0006883	RUF025969.t1	PS00009	Amidation site.	115	118	10.28	GGKK
OG0006883	RUF025970.t1	PS00123	Alkaline phosphatase active site.	61	69	0.6	VNALSGAGT
OG0008937	rna-gnl|WGS_SPHZ|GRA029706.t1	PS00227	Tubulin subunits alpha, beta, and gamma signature.	37	43	2.7	MGATGAG
OG0008937	rna-gnl|WGS_SPHZ|GRA029706.t1	PS00234	Gas vesicles protein GVPa signature 1.	248	262	0.23	VNERVNCMIDDGLLD
OG0008937	rna-gnl|WGS_SPHZ|GRA029706.t1	PS00345	Ets-domain signature 1.	173	181	2.94	LYEHLKKID
OG0008937	rna-gnl|WGS_SPHZ|GRA029706.t1	PS00675	Sigma-54 interaction domain ATP-binding region A signature.	34	47	16.64	VVVMGATGAGKSRL
OG0008937	RUF004763.t1	PS00227	Tubulin subunits alpha, beta, and gamma signature.	40	46	2.7	MGATGAG
OG0008937	RUF004763.t1	PS00234	Gas vesicles protein GVPa signature 1.	250	264	10.96	VNERVDCMIDDGLLD
OG0008937	RUF004763.t1	PS00345	Ets-domain signature 1.	175	183	2.94	LYEHLKKID
OG0008937	RUF004763.t1	PS00675	Sigma-54 interaction domain ATP-binding region A signature.	37	50	16.64	VVVMGATGAGKSRL
OG0008937	transcript_OGLUM01G49610.1	PS00009	Amidation site.	31	34	9.66	KGRR
OG0008937	transcript_OGLUM01G49610.1	PS00227	Tubulin subunits alpha, beta, and gamma signature.	40	46	2.7	MGATGAG
OG0008937	transcript_OGLUM01G49610.1	PS00234	Gas vesicles protein GVPa signature 1.	250	264	10.96	VNERVDCMIDDGLLD
OG0008937	transcript_OGLUM01G49610.1	PS00345	Ets-domain signature 1.	175	183	2.94	LYEHLKKID
OG0008937	transcript_OGLUM01G49610.1	PS00675	Sigma-54 interaction domain ATP-binding region A signature.	37	50	16.64	VVVMGATGAGKSRL
OG0008937	transcript_OGLUM01G49610.2	PS00009	Amidation site.	31	34	9.66	KGRR
OG0008937	transcript_OGLUM01G49610.2	PS00227	Tubulin subunits alpha, beta, and gamma signature.	40	46	2.7	MGATGAG
OG0008937	transcript_OGLUM01G49610.2	PS00234	Gas vesicles protein GVPa signature 1.	250	264	10.96	VNERVDCMIDDGLLD
OG0008937	transcript_OGLUM01G49610.2	PS00345	Ets-domain signature 1.	175	183	2.94	LYEHLKKID
OG0008937	transcript_OGLUM01G49610.2	PS00675	Sigma-54 interaction domain ATP-binding region A signature.	37	50	16.64	VVVMGATGAGKSRL
OG0008937	transcript_OGLUM01G49610.3	PS00009	Amidation site.	31	34	9.66	KGRR
OG0008937	transcript_OGLUM01G49610.3	PS00227	Tubulin subunits alpha, beta, and gamma signature.	40	46	2.7	MGATGAG
OG0008937	transcript_OGLUM01G49610.3	PS00234	Gas vesicles protein GVPa signature 1.	250	264	10.96	VNERVDCMIDDGLLD
OG0008937	transcript_OGLUM01G49610.3	PS00345	Ets-domain signature 1.	175	183	2.94	LYEHLKKID
OG0008937	transcript_OGLUM01G49610.3	PS00675	Sigma-54 interaction domain ATP-binding region A signature.	37	50	16.64	VVVMGATGAGKSRL
OG0008937	transcript_OGLUM01G49610.4	PS00009	Amidation site.	31	34	9.66	KGRR
OG0008937	transcript_OGLUM01G49610.4	PS00227	Tubulin subunits alpha, beta, and gamma signature.	40	46	2.7	MGATGAG
OG0008937	transcript_OGLUM01G49610.4	PS00234	Gas vesicles protein GVPa signature 1.	250	264	10.96	VNERVDCMIDDGLLD
OG0008937	transcript_OGLUM01G49610.4	PS00345	Ets-domain signature 1.	175	183	2.94	LYEHLKKID
OG0008937	transcript_OGLUM01G49610.4	PS00675	Sigma-54 interaction domain ATP-binding region A signature.	37	50	16.64	VVVMGATGAGKSRL
OG0008937	transcript_OGLUM01G49610.5	PS00009	Amidation site.	31	34	9.66	KGRR
OG0008937	transcript_OGLUM01G49610.5	PS00227	Tubulin subunits alpha, beta, and gamma signature.	40	46	2.7	MGATGAG
OG0008937	transcript_OGLUM01G49610.5	PS00234	Gas vesicles protein GVPa signature 1.	294	308	10.96	VNERVDCMIDDGLLD
OG0008937	transcript_OGLUM01G49610.5	PS00345	Ets-domain signature 1.	175	183	2.94	LYEHLKKID
OG0008937	transcript_OGLUM01G49610.5	PS00675	Sigma-54 interaction domain ATP-binding region A signature.	37	50	16.64	VVVMGATGAGKSRL
OG0008937	transcript_OGLUM01G49610.6	PS00009	Amidation site.	31	34	9.66	KGRR
OG0008937	transcript_OGLUM01G49610.6	PS00227	Tubulin subunits alpha, beta, and gamma signature.	40	46	2.7	MGATGAG
OG0008937	transcript_OGLUM01G49610.6	PS00234	Gas vesicles protein GVPa signature 1.	294	308	10.96	VNERVDCMIDDGLLD
OG0008937	transcript_OGLUM01G49610.6	PS00345	Ets-domain signature 1.	175	183	2.94	LYEHLKKID
OG0008937	transcript_OGLUM01G49610.6	PS00675	Sigma-54 interaction domain ATP-binding region A signature.	37	50	16.64	VVVMGATGAGKSRL
OG0012076	RUF034778.t1	PS00009	Amidation site.	39	42	11.3	QGKK
OG0012151	rna-gnl|WGS_SPHZ|GRA010774.t1	PS00128	Glycosyl hydrolases family 22 (GH22) domain signature.	38	56	5.07	CCRQCFRSNAKDIGFIKYR
OG0012151	rna-gnl|WGS_SPHZ|GRA010774.t1	PS00217	Sugar transport proteins signature 2.	23	48	4.09	VCGNPHGLIRKYGLMCCRQCFRSNAK
OG0012151	rna-gnl|WGS_SPHZ|GRA013746.t1	PS00128	Glycosyl hydrolases family 22 (GH22) domain signature.	38	56	3.36	CCRQCFRSNAKDIGFIKVD
OG0012151	rna-gnl|WGS_SPHZ|GRA013746.t1	PS00217	Sugar transport proteins signature 2.	23	48	4.09	VCGNPHGLIRKYGLMCCRQCFRSNAK
OG0012151	RUF034871.t1	PS00128	Glycosyl hydrolases family 22 (GH22) domain signature.	38	56	5.07	CCRQCFRSNAKDIGFIKYR
OG0012151	RUF034871.t1	PS00217	Sugar transport proteins signature 2.	23	48	4.09	VCGNPHGLIRKYGLMCCRQCFRSNAK
OG0012151	RUF036821.t1	PS00128	Glycosyl hydrolases family 22 (GH22) domain signature.	38	56	3.36	CCRQCFRSNAKDIGFIKVI
OG0012151	RUF036821.t1	PS00217	Sugar transport proteins signature 2.	23	48	4.09	VCGNPHGLIRKYGLMCCRQCFRSNAK
OG0012151	transcript_OGLUM11G19980.1	PS00128	Glycosyl hydrolases family 22 (GH22) domain signature.	38	56	5.07	CCRQCFRSNAKDIGFIKYR
OG0012151	transcript_OGLUM11G19980.1	PS00217	Sugar transport proteins signature 2.	23	48	4.09	VCGNPHGLIRKYGLMCCRQCFRSNAK
OG0012151	transcript_OGLUM12G15000.1	PS00128	Glycosyl hydrolases family 22 (GH22) domain signature.	38	56	3.36	CCRQCFRSNAKDIGFIKVI
OG0012151	transcript_OGLUM12G15000.1	PS00217	Sugar transport proteins signature 2.	23	48	4.09	VCGNPHGLIRKYGLMCCRQCFRSNAK
OG0012151	transcript_OGLUM12G15000.2	PS00128	Glycosyl hydrolases family 22 (GH22) domain signature.	38	56	3.36	CCRQCFRSNAKDIGFIKVI
OG0012151	transcript_OGLUM12G15000.2	PS00217	Sugar transport proteins signature 2.	23	48	4.09	VCGNPHGLIRKYGLMCCRQCFRSNAK
OG0012162	rna-gnl|WGS_SPHZ|GRA006370.t1	PS00009	Amidation site.	2	5	9.9	DGRK
OG0012162	rna-gnl|WGS_SPHZ|GRA027039.t1	PS00009	Amidation site.	32	35	9.9	DGRK
OG0012162	rna-gnl|WGS_SPHZ|GRA027039.t1	PS00009	Amidation site.	22	25	9.93	LGKK
OG0012162	RUF036480.t1	PS00009	Amidation site.	73	76	10.34	KGKR
OG0012162	transcript_OGLUM12G11580.1	PS00009	Amidation site.	48	51	11.57	FGKK
OG0012162	transcript_OGLUM12G11580.1	PS00009	Amidation site.	58	61	12.04	YGKK
OG0012162	transcript_OGLUM12G11580.2	PS00009	Amidation site.	14	17	11.57	FGKK
OG0012162	transcript_OGLUM12G11580.2	PS00009	Amidation site.	24	27	12.04	YGKK
OG0012162	transcript_OGLUM12G11580.3	PS00009	Amidation site.	28	31	12.04	YGKK
OG0012162	transcript_OGLUM12G11580.4	PS00009	Amidation site.	48	51	11.57	FGKK
OG0012162	transcript_OGLUM12G11580.4	PS00009	Amidation site.	58	61	12.04	YGKK
OG0019249	rna-gnl|WGS_SPHZ|GRA034205.t1	PS00093	N-4 cytosine-specific DNA methylases signature	302	307	1.07	QYSPPY
OG0019276	RUF001574.t1	PS00227	Tubulin subunits alpha, beta, and gamma signature.	258	264	1	GHGGGSG
OG0019276	RUF002104.t1	PS00345	Ets-domain signature 1.	119	127	3.72	VFQEIKSIL
OG0019276	transcript_OGLUM01G23240.1	PS00345	Ets-domain signature 1.	284	292	3.72	VFQEIKSIL
OG0019297	rna-gnl|WGS_SPHZ|GRA030441.t1	PS00123	Alkaline phosphatase active site.	150	158	1.9	ICFRGGAGT
OG0019297	RUF033625.t1	PS00128	Glycosyl hydrolases family 22 (GH22) domain signature.	76	94	1.43	CHSHRLDFHGDNICNVVEL
OG0019437	rna-gnl|WGS_SPHZ|GRA030825.t1	PS00128	Glycosyl hydrolases family 22 (GH22) domain signature.	535	553	0.01	CQLPCLHFFQVDRAPAIKR
OG0019437	RUF035030.t1	PS00227	Tubulin subunits alpha, beta, and gamma signature.	264	270	1.58	AGGAGGG
OG0021751	rna-gnl|WGS_SPHZ|GRA003044.t1	PS00009	Amidation site.	49	52	9.25	LGRK
OG0021751	rna-gnl|WGS_SPHZ|GRA003044.t1	PS00217	Sugar transport proteins signature 2.	166	191	4.15	IDGVGGGRLPPRRHVLATEHHQRGRH
OG0021751	transcript_OGLUM01G22330.1	PS00009	Amidation site.	163	166	8.99	RGRR
OG0021780	RUF002287.t1	PS00009	Amidation site.	5	8	8.92	GGRR
OG0021780	RUF002287.t1	PS00009	Amidation site.	63	66	8.92	GGRR
OG0021780	RUF004072.t1	PS00009	Amidation site.	93	96	8.92	GGRR
OG0021780	transcript_OGLUM01G42970.3	PS00009	Amidation site.	93	96	8.96	VGRR
OG0021792	rna-gnl|WGS_SPHZ|GRA014942.t1	PS00227	Tubulin subunits alpha, beta, and gamma signature.	127	133	0.71	AAITGAG
OG0021792	rna-gnl|WGS_SPHZ|GRA032189.t1	PS00227	Tubulin subunits alpha, beta, and gamma signature.	64	70	0.71	AAITGAG
OG0021792	RUF025865.t1	PS00009	Amidation site.	48	51	10.62	QGRK
OG0021793	rna-gnl|WGS_SPHZ|GRA005126.t1	PS00009	Amidation site.	221	224	9.2	AGKR
OG0021793	rna-gnl|WGS_SPHZ|GRA005126.t1	PS00227	Tubulin subunits alpha, beta, and gamma signature.	15	21	1.99	GGGGGGG
OG0021793	transcript_OGLUM01G08340.1	PS00009	Amidation site.	332	335	8.96	VGRR
OG0021793	transcript_OGLUM01G08340.1	PS00009	Amidation site.	304	307	8.99	RGRR
OG0021955	rna-gnl|WGS_SPHZ|GRA016445.t1	PS00009	Amidation site.	223	226	8.92	GGRR
OG0021955	rna-gnl|WGS_SPHZ|GRA019350.t1	PS00093	N-4 cytosine-specific DNA methylases signature	21	26	0.84	CTSPPE
OG0021955	rna-gnl|WGS_SPHZ|GRA030391.t1	PS00009	Amidation site.	320	323	8.92	GGRR
OG0022035	transcript_OGLUM09G06610.1	PS00009	Amidation site.	22	25	8.92	GGRR
OG0022035	transcript_OGLUM09G06610.1	PS00009	Amidation site.	61	64	9.17	PGRR
OG0022047	rna-gnl|WGS_SPHZ|GRA024918.t1	PS00093	N-4 cytosine-specific DNA methylases signature	136	141	0.13	MTSDSY
OG0022047	rna-gnl|WGS_SPHZ|GRA024918.t2	PS00093	N-4 cytosine-specific DNA methylases signature	136	141	0.13	MTSDSY
OG0022060	rna-gnl|WGS_SPHZ|GRA025861.t1	PS00009	Amidation site.	51	54	9.17	EGRR
OG0023452	rna-gnl|WGS_SPHZ|GRA035583.t1	PS00009	Amidation site.	20	23	10.11	NGRR
OG0023452	RUF002715.t1	PS00009	Amidation site.	419	422	9.22	DGRR
OG0023452	RUF002830.t1	PS00009	Amidation site.	37	40	9.22	DGRR
OG0023452	transcript_OGLUM01G28700.1	PS00009	Amidation site.	61	64	9.22	DGRR
OG0023720	rna-gnl|WGS_SPHZ|GRA037371.t1	PS00009	Amidation site.	125	128	10.21	FGRR
OG0023720	transcript_OGLUM03G08920.1	PS00345	Ets-domain signature 1.	30	38	2.96	LLHVILSIL
OG0023740	RUF002035.t1	PS00009	Amidation site.	104	107	8.92	GGRR
OG0023740	RUF010906.t1	PS00009	Amidation site.	110	113	9.6	GGRK
OG0023740	RUF010906.t1	PS00227	Tubulin subunits alpha, beta, and gamma signature.	142	148	2.17	DGGGGAG
OG0023823	rna-gnl|WGS_SPHZ|GRA010959.t1	PS00009	Amidation site.	31	34	10.61	CGRR
OG0023823	rna-gnl|WGS_SPHZ|GRA015490.t1	PS00128	Glycosyl hydrolases family 22 (GH22) domain signature.	38	56	1.55	CNICRQKMRRHDKVVRRAC
OG0023823	rna-gnl|WGS_SPHZ|GRA015490.t1	PS00217	Sugar transport proteins signature 2.	25	50	0.81	LRGCIPWLRKETDCNICRQKMRRHDK
OG0023823	RUF038259.t1	PS00128	Glycosyl hydrolases family 22 (GH22) domain signature.	43	61	0.65	CIICREGMKRREEAVTMSC
OG0023823	transcript_OGLUM04G16810.1	PS00128	Glycosyl hydrolases family 22 (GH22) domain signature.	43	61	0.65	CIICREGMKRREEAVTMSC
OG0023840	rna-gnl|WGS_SPHZ|GRA011985.t1	PS00128	Glycosyl hydrolases family 22 (GH22) domain signature.	8	26	0.12	CSHIFAVLKFLGLDTIPCC
OG0023845	rna-gnl|WGS_SPHZ|GRA003283.t1	PS00009	Amidation site.	45	48	9.9	DGKR
OG0023997	RUF023868.t1	PS00009	Amidation site.	111	114	9.25	LGRK
OG0023997	transcript_OGLUM07G11280.1	PS00009	Amidation site.	272	275	9.61	SGKR
OG0023997	transcript_OGLUM07G11280.1	PS00009	Amidation site.	206	209	9.85	PGRK
OG0023997	transcript_OGLUM07G11280.1	PS00009	Amidation site.	299	302	10.34	KGKR
OG0023997	transcript_OGLUM07G11280.1	PS00009	Amidation site.	515	518	10.94	MGKR
OG0023997	transcript_OGLUM07G11290.1	PS00009	Amidation site.	95	98	9.25	LGRK
OG0023997	transcript_OGLUM07G11290.1	PS00009	Amidation site.	170	173	9.61	SGKR
OG0023997	transcript_OGLUM07G11290.1	PS00128	Glycosyl hydrolases family 22 (GH22) domain signature.	200	218	0.34	TDTPCSQFFNSNLIDQIEN
OG0024010	rna-gnl|WGS_SPHZ|GRA008918.t1	PS00217	Sugar transport proteins signature 2.	71	96	4.3	VEGINVGLADDRIVVIHTLEILAVVK
OG0024010	rna-gnl|WGS_SPHZ|GRA008920.t1	PS00217	Sugar transport proteins signature 2.	209	234	3.1	VEGINAGLADDRTVVIHTPEILAVAK
OG0024010	RUF024795.t1	PS00009	Amidation site.	80	83	9.9	DGRK
OG0024010	transcript_OGLUM07G19570.1	PS00009	Amidation site.	240	243	9.9	DGRK
OG0024147	RUF032084.t1	PS00009	Amidation site.	70	73	8.92	GGRR
OG0024177	transcript_OGLUM11G20890.1	PS00009	Amidation site.	171	174	8.92	GGRR
OG0024192	transcript_OGLUM11G16520.1	PS00128	Glycosyl hydrolases family 22 (GH22) domain signature.	65	83	5.66	CCSNCWPFDRTNCCDPDNY
OG0025093	rna-gnl|WGS_SPHZ|GRA018274.t1	PS00009	Amidation site.	68	71	12.65	WGKK
OG0025093	RUF002136.t1	PS00009	Amidation site.	147	150	10.21	FGRR
OG0025093	RUF002136.t1	PS00009	Amidation site.	139	142	12.65	WGKK
OG0025093	RUF002136.t1	PS00217	Sugar transport proteins signature 2.	1	26	2.85	MEEAEAGVDSKSLEELAPEFVPNNGK
OG0025093	transcript_OGLUM01G23450.1	PS00009	Amidation site.	16	19	10.21	FGRR
OG0025093	transcript_OGLUM01G23450.1	PS00009	Amidation site.	8	11	12.65	WGKK
OG0025103	RUF013760.t1	PS00009	Amidation site.	68	71	9.45	TGRR
OG0025255	RUF003108.t1	PS00009	Amidation site.	130	133	9.85	PGKR
OG0025255	transcript_OGLUM01G32520.1	PS00009	Amidation site.	83	86	9.85	PGKR
OG0025340	rna-gnl|WGS_SPHZ|GRA032103.t1	PS00009	Amidation site.	76	79	10.58	DGKK
OG0025435	rna-gnl|WGS_SPHZ|GRA019854.t1	PS00345	Ets-domain signature 1.	17	25	2.06	LAMFLLLLL
OG0025435	RUF005601.t1	PS00009	Amidation site.	84	87	10.62	QGRK
OG0025468	RUF006160.t1	PS00009	Amidation site.	263	266	8.96	VGRR
OG0025468	transcript_OGLUM02G13580.1	PS00009	Amidation site.	244	247	9.76	IGRR
OG0025468	transcript_OGLUM02G13580.1	PS00227	Tubulin subunits alpha, beta, and gamma signature.	276	282	0.99	GGGDGSV
OG0025825	rna-gnl|WGS_SPHZ|GRA038334.t1	PS00227	Tubulin subunits alpha, beta, and gamma signature.	59	65	1.12	GGPTGAF
OG0025835	rna-gnl|WGS_SPHZ|GRA024761.t1	PS00009	Amidation site.	140	143	9.64	VGRK
OG0025835	RUF026981.t1	PS00009	Amidation site.	138	141	9.22	DGRR
OG0025835	transcript_OGLUM04G05320.1	PS00009	Amidation site.	89	92	8.99	RGRR
OG0025975	transcript_OGLUM05G11550.1	PS00009	Amidation site.	47	50	10.53	PGKK
OG0026196	rna-gnl|WGS_SPHZ|GRA035982.t1	PS00009	Amidation site.	131	134	9.76	IGRR
OG0026196	rna-gnl|WGS_SPHZ|GRA035982.t1	PS00009	Amidation site.	220	223	10.35	HGRR
OG0026196	rna-gnl|WGS_SPHZ|GRA035982.t1	PS00123	Alkaline phosphatase active site.	188	196	4.03	LHDSGGTMT
OG0026320	rna-gnl|WGS_SPHZ|GRA024787.t1	PS00123	Alkaline phosphatase active site.	238	246	0.63	IGFSSSTGA
OG0026320	RUF022852.t1	PS00123	Alkaline phosphatase active site.	242	250	0.63	IGFSSSTGA
OG0026320	RUF022852.t1	PS00217	Sugar transport proteins signature 2.	365	390	0.05	YKGMLLGSKQEIAVKKIPQNSKESMK
OG0026320	transcript_OGLUM07G01760.1	PS00123	Alkaline phosphatase active site.	240	248	0.63	IGFSSSTGA
OG0026320	transcript_OGLUM07G01760.1	PS00217	Sugar transport proteins signature 2.	363	388	0.82	YKGMLLGSKQEIAVKKIQQNSKESMK
OG0026356	rna-gnl|WGS_SPHZ|GRA034033.t1	PS00009	Amidation site.	44	47	9.22	DGRR
OG0026356	RUF024932.t1	PS00123	Alkaline phosphatase active site.	154	162	12.81	VHASSSTAT
OG0026356	transcript_OGLUM07G20890.1	PS00009	Amidation site.	161	164	9.22	DGRR
OG0026398	rna-gnl|WGS_SPHZ|GRA003948.t1	PS00009	Amidation site.	75	78	10.21	FGRR
OG0026398	rna-gnl|WGS_SPHZ|GRA003948.t1	PS00128	Glycosyl hydrolases family 22 (GH22) domain signature.	248	266	0.33	CRGYCLLMNWDDGLFVVLN
OG0026398	RUF024372.t1	PS00009	Amidation site.	6	9	9.22	DGRR
OG0026398	RUF024372.t1	PS00093	N-4 cytosine-specific DNA methylases signature	386	391	0.89	ATSPMF
OG0026398	RUF024372.t1	PS00128	Glycosyl hydrolases family 22 (GH22) domain signature.	294	312	8.72	CLRHCSSLDVGETKDGATC
OG0026398	transcript_OGLUM07G16060.1	PS00009	Amidation site.	6	9	9.22	DGRR
OG0026398	transcript_OGLUM07G16060.1	PS00093	N-4 cytosine-specific DNA methylases signature	374	379	0.89	ATSPMF
OG0026398	transcript_OGLUM07G16060.1	PS00128	Glycosyl hydrolases family 22 (GH22) domain signature.	282	300	8.72	CLRHCSSLDVGETKDGATC
OG0026410	RUF025759.t1	PS00093	N-4 cytosine-specific DNA methylases signature	5	10	0.84	PTSPPK
OG0026410	RUF025759.t1	PS00093	N-4 cytosine-specific DNA methylases signature	816	821	0.84	STSPPL
OG0026410	RUF025759.t1	PS00123	Alkaline phosphatase active site.	809	817	1.77	ISPSASTST
OG0026517	rna-gnl|WGS_SPHZ|GRA038038.t1	PS00009	Amidation site.	5	8	10.26	MGRR
OG0026535	rna-gnl|WGS_SPHZ|GRA009773.t1	PS00009	Amidation site.	275	278	9.25	LGKR
OG0026586	RUF030148.t1	PS00345	Ets-domain signature 1.	8	16	0.47	LFLCLLLLL
OG0026586	transcript_OGLUM09G18450.1	PS00345	Ets-domain signature 1.	8	16	0.47	LFLCLLLLL
OG0026617	rna-gnl|WGS_SPHZ|GRA008286.t1	PS00009	Amidation site.	265	268	10.79	NGRK
OG0026655	rna-gnl|WGS_SPHZ|GRA034208.t1	PS00093	N-4 cytosine-specific DNA methylases signature	269	274	1.07	QYSPPY
OG0026655	RUF013856.t1	PS00093	N-4 cytosine-specific DNA methylases signature	329	334	1.07	QYSPPY
OG0026655	RUF013856.t1	PS00227	Tubulin subunits alpha, beta, and gamma signature.	135	141	1.99	GGGGGVG
OG0026655	RUF013856.t1	PS00227	Tubulin subunits alpha, beta, and gamma signature.	137	143	1.99	GGGVGGG
OG0026655	transcript_OGLUM09G07410.1	PS00093	N-4 cytosine-specific DNA methylases signature	335	340	1.07	QYSPPY
OG0026655	transcript_OGLUM09G07410.1	PS00227	Tubulin subunits alpha, beta, and gamma signature.	119	125	1.58	AGGVGGG
OG0026717	rna-gnl|WGS_SPHZ|GRA034984.t1	PS00009	Amidation site.	23	26	10.62	QGKR
OG0026718	rna-gnl|WGS_SPHZ|GRA024823.t1	PS00009	Amidation site.	185	188	8.93	SGRR
OG0026718	RUF023579.t1	PS00009	Amidation site.	133	136	8.99	RGRR
OG0026718	transcript_OGLUM10G00180.1	PS00009	Amidation site.	215	218	8.92	GGRR
OG0026963	rna-gnl|WGS_SPHZ|GRA030636.t1	PS00009	Amidation site.	141	144	10.79	NGKR
OG0026963	RUF035905.t1	PS00009	Amidation site.	74	77	10.34	KGKR
OG0026963	transcript_OGLUM12G11290.1	PS00009	Amidation site.	406	409	8.96	VGRR
OG0026965	rna-gnl|WGS_SPHZ|GRA013680.t1	PS00009	Amidation site.	56	59	10.53	EGKK
OG0026983	RUF035789.t1	PS00123	Alkaline phosphatase active site.	154	162	0.83	IKGSGGGGE
OG0026983	RUF035789.t1	PS00227	Tubulin subunits alpha, beta, and gamma signature.	202	208	1.99	GGGGGGG
OG0026983	RUF035789.t1	PS00227	Tubulin subunits alpha, beta, and gamma signature.	203	209	1.99	GGGGGGG
OG0026983	transcript_OGLUM12G04280.1	PS00123	Alkaline phosphatase active site.	154	162	0.83	IKGSGGGGE
OG0025329	RUF008860.t1	PS00009	Amidation site.	433	436	10.35	HGRR
OG0021982	rna-gnl|WGS_SPHZ|GRA001260.t1	PS00009	Amidation site.	76	79	10.62	QGKR
OG0021982	rna-gnl|WGS_SPHZ|GRA034472.t1	PS00009	Amidation site.	147	150	10.62	QGKR
