## Supplementary Table 5 for "Mining genes underlying perennial-to-annual transitions in *Oryza* with comparative genomics"

### Sheet: Sheet1
OrthoGroups	Seq_ID	hmm acc	hmm name	Type	Start	End	hmm length	Bit score	E-value
OG0000827	RUF025110.t1	PF01466.24	Skp1	Domain	192	236	48	35.3	1e-08
OG0000827	RUF025110.t1	PF03931.21	Skp1_POZ	Domain	92	146	62	41.6	1.4e-10
OG0001727	rna-gnl|WGS_SPHZ|GRA002127.t1	PF14223.12	Retrotran_gag_2	Family	2	59	138	27.9	2.1e-06
OG0001727	rna-gnl|WGS_SPHZ|GRA033863.t1	PF14223.12	Retrotran_gag_2	Family	3	67	138	27.8	2.2e-06
OG0001727	rna-gnl|WGS_SPHZ|GRA001573.t1	PF00098.28	zf-CCHC	Domain	95	109	18	22.2	0.00014
OG0001727	rna-gnl|WGS_SPHZ|GRA024741.t1	PF00098.28	zf-CCHC	Domain	5	19	18	31.7	1.4e-07
OG0001727	rna-gnl|WGS_SPHZ|GRA026474.t1	PF00098.28	zf-CCHC	Domain	88	104	18	29.5	6.9e-07
OG0001727	rna-gnl|WGS_SPHZ|GRA029754.t1	PF00098.28	zf-CCHC	Domain	62	76	18	29	1e-06
OG0001727	rna-gnl|WGS_SPHZ|GRA030383.t1	PF00098.28	zf-CCHC	Domain	16	32	18	30.8	2.6e-07
OG0001727	RUF002253.t1	PF00098.28	zf-CCHC	Domain	12	27	18	31.5	1.6e-07
OG0001727	RUF006339.t1	PF00098.28	zf-CCHC	Domain	15	30	18	26.2	7.6e-06
OG0001727	RUF029011.t1	PF00098.28	zf-CCHC	Domain	58	74	18	26	8.7e-06
OG0001727	transcript_OGLUM10G02930.1	PF00098.28	zf-CCHC	Domain	67	82	18	29.3	8e-07
OG0008937	rna-gnl|WGS_SPHZ|GRA029706.t1	PF01715.23	IPPT	Domain	67	343	243	202.1	1.4e-59
OG0008937	RUF004763.t1	PF01715.23	IPPT	Domain	70	345	243	205.3	1.5e-60
OG0008937	transcript_OGLUM01G49610.1	PF01715.23	IPPT	Domain	70	315	243	197.7	3.1e-58
OG0008937	transcript_OGLUM01G49610.2	PF01715.23	IPPT	Domain	70	315	243	197.8	3e-58
OG0008937	transcript_OGLUM01G49610.3	PF01715.23	IPPT	Domain	70	345	243	199.7	7.5e-59
OG0008937	transcript_OGLUM01G49610.4	PF01715.23	IPPT	Domain	70	345	243	199.8	7.3e-59
OG0008937	transcript_OGLUM01G49610.5	PF01715.23	IPPT	Domain	70	359	243	179.2	1.4e-52
OG0008937	transcript_OGLUM01G49610.6	PF01715.23	IPPT	Domain	70	389	243	181.2	3.5e-53
OG0012076	RUF014567.t1	PF00385.30	Chromo	Domain	47	90	53	25.2	1.5e-05
OG0012151	rna-gnl|WGS_SPHZ|GRA010774.t1	PF00253.27	Ribosomal_S14	Family	7	55	54	57.4	1.2e-15
OG0012151	rna-gnl|WGS_SPHZ|GRA013746.t1	PF00253.27	Ribosomal_S14	Family	7	54	54	53.7	1.7e-14
OG0012151	RUF034871.t1	PF00253.27	Ribosomal_S14	Family	7	55	54	57.4	1.2e-15
OG0012151	RUF036821.t1	PF00253.27	Ribosomal_S14	Family	7	54	54	53.7	1.7e-14
OG0012151	transcript_OGLUM11G19980.1	PF00253.27	Ribosomal_S14	Family	7	55	54	57.4	1.2e-15
OG0012151	transcript_OGLUM12G15000.1	PF00253.27	Ribosomal_S14	Family	7	54	54	53.7	1.7e-14
OG0012151	transcript_OGLUM12G15000.2	PF00253.27	Ribosomal_S14	Family	7	54	54	53	2.7e-14
OG0019276	rna-gnl|WGS_SPHZ|GRA029730.t1	PF13456.12	RVT_3	Domain	60	172	123	52.4	6e-14
OG0019276	RUF001574.t1	PF13456.12	RVT_3	Domain	98	219	123	81.2	7.1e-23
OG0019276	RUF002104.t1	PF13456.12	RVT_3	Domain	31	152	123	95.1	3.8e-27
OG0019276	RUF034149.t1	PF13456.12	RVT_3	Domain	92	195	123	56.2	4e-15
OG0019276	RUF035996.t1	PF13456.12	RVT_3	Domain	49	105	123	40.2	3.6e-10
OG0019276	transcript_OGLUM01G23240.1	PF13456.12	RVT_3	Domain	196	317	123	94.2	7e-27
OG0019437	rna-gnl|WGS_SPHZ|GRA026823.t1	PF25019.1	LRR_R13L1-DRL21	Repeat	425	502	127	40	4.3e-10
OG0019437	rna-gnl|WGS_SPHZ|GRA030825.t1	PF25019.1	LRR_R13L1-DRL21	Repeat	416	545	127	63	3.3e-17
OG0019437	RUF035030.t1	PF25019.1	LRR_R13L1-DRL21	Repeat	419	557	127	73.5	1.8e-20
OG0019437	RUF035033.t1	PF25019.1	LRR_R13L1-DRL21	Repeat	418	556	127	76.5	2.1e-21
OG0019437	rna-gnl|WGS_SPHZ|GRA026823.t1	PF00931.28	NB-ARC	Domain	180	412	248	180.5	4.3e-53
OG0019437	rna-gnl|WGS_SPHZ|GRA030825.t1	PF00931.28	NB-ARC	Domain	204	411	248	172	1.7e-50
OG0019437	RUF017474.t1	PF00931.28	NB-ARC	Domain	184	352	248	125.4	2.9e-36
OG0019437	RUF035030.t1	PF00931.28	NB-ARC	Domain	192	361	248	120.5	9.2e-35
OG0019437	RUF035033.t1	PF00931.28	NB-ARC	Domain	187	361	248	128.6	2.9e-37
OG0019437	transcript_OGLUM11G22740.1	PF00931.28	NB-ARC	Domain	187	304	248	90.9	1e-25
OG0019437	rna-gnl|WGS_SPHZ|GRA026823.t1	PF18052.6	Rx_N	Domain	10	91	93	70.2	1.6e-19
OG0019437	rna-gnl|WGS_SPHZ|GRA030825.t1	PF18052.6	Rx_N	Domain	11	93	93	65.9	3.5e-18
OG0019437	RUF017474.t1	PF18052.6	Rx_N	Domain	11	90	93	68.3	6e-19
OG0019437	RUF035030.t1	PF18052.6	Rx_N	Domain	11	95	93	66	3.3e-18
OG0019437	RUF035033.t1	PF18052.6	Rx_N	Domain	20	103	93	66.6	2.1e-18
OG0019437	transcript_OGLUM11G22740.1	PF18052.6	Rx_N	Domain	11	91	93	64.7	8e-18
OG0021792	rna-gnl|WGS_SPHZ|GRA014942.t1	PF03478.24	Beta-prop_KIB1-4	Repeat	68	150	242	45	1.2e-11
OG0021792	rna-gnl|WGS_SPHZ|GRA032189.t1	PF03478.24	Beta-prop_KIB1-4	Repeat	7	87	242	47	3.1e-12
OG0021792	RUF025865.t1	PF03478.24	Beta-prop_KIB1-4	Repeat	8	93	242	50.7	2.2e-13
OG0021871	RUF011650.t1	PF00646.38	F-box	Domain	48	77	43	21.2	0.00026
OG0021871	transcript_OGLUM03G27630.1	PF00646.38	F-box	Domain	48	77	43	21.2	0.00026
OG0021955	rna-gnl|WGS_SPHZ|GRA016445.t1	PF03321.19	GH3	Domain	2	65	304	49	6.1e-13
OG0021955	rna-gnl|WGS_SPHZ|GRA030391.t1	PF03321.19	GH3	Domain	18	163	304	139.7	1.5e-40
OG0021955	rna-gnl|WGS_SPHZ|GRA016445.t1	PF23571.1	GH3_M	Domain	96	171	75	84.8	4.4e-24
OG0021955	rna-gnl|WGS_SPHZ|GRA019350.t1	PF23571.1	GH3_M	Domain	30	100	75	79.4	2.1e-22
OG0021955	rna-gnl|WGS_SPHZ|GRA030391.t1	PF23571.1	GH3_M	Domain	193	268	75	80.8	7.8e-23
OG0021982	rna-gnl|WGS_SPHZ|GRA034472.t1	PF12776.13	Myb_DNA-bind_3	Domain	3	72	96	48.5	1.7e-12
OG0021982	RUF005359.t1	PF12776.13	Myb_DNA-bind_3	Domain	7	101	96	66.9	3.2e-18
OG0021982	RUF034663.t1	PF12776.13	Myb_DNA-bind_3	Domain	7	101	96	65.9	6.5e-18
OG0021982	transcript_OGLUM07G10750.1	PF12776.13	Myb_DNA-bind_3	Domain	4	62	96	35.9	1.5e-08
OG0022047	transcript_OGLUM09G14160.2	PF07645.21	EGF_CA	Domain	296	328	43	23.9	4.9e-05
OG0022047	rna-gnl|WGS_SPHZ|GRA024918.t1	PF13947.11	GUB_WAK_bind	Domain	31	87	64	33.5	5.2e-08
OG0022047	rna-gnl|WGS_SPHZ|GRA024918.t2	PF13947.11	GUB_WAK_bind	Domain	31	87	64	33.5	5.2e-08
OG0022047	RUF029742.t1	PF13947.11	GUB_WAK_bind	Domain	30	91	64	49.1	7.3e-13
OG0022047	transcript_OGLUM09G14160.2	PF13947.11	GUB_WAK_bind	Domain	30	90	64	40.4	3.7e-10
OG0022047	transcript_OGLUM09G14160.3	PF13947.11	GUB_WAK_bind	Domain	30	90	64	41	2.5e-10
OG0023452	RUF002715.t1	PF03478.24	Beta-prop_KIB1-4	Repeat	414	717	242	113.8	1.2e-32
OG0023452	RUF002830.t1	PF03478.24	Beta-prop_KIB1-4	Repeat	32	115	242	42.4	7.5e-11
OG0023452	transcript_OGLUM01G28700.1	PF03478.24	Beta-prop_KIB1-4	Repeat	56	211	242	65.5	6.5e-18
OG0023594	rna-gnl|WGS_SPHZ|GRA023101.t1	PF00240.29	ubiquitin	Domain	11	52	72	41.1	1.5e-10
OG0023594	RUF026244.t1	PF00240.29	ubiquitin	Domain	3	74	72	107.6	2.5e-31
OG0023594	transcript_OGLUM02G04640.1	PF00240.29	ubiquitin	Domain	3	42	72	51.2	1e-13
OG0023594	transcript_OGLUM06G26290.1	PF00240.29	ubiquitin	Domain	3	38	72	44.7	1.1e-11
OG0023665	rna-gnl|WGS_SPHZ|GRA019463.t1	PF16845.11	SQAPI	Domain	46	112	83	43.6	3.7e-11
OG0023720	rna-gnl|WGS_SPHZ|GRA037371.t1	PF00646.38	F-box	Domain	50	89	43	35.3	9.2e-09
OG0023720	RUF024608.t1	PF00646.38	F-box	Domain	11	48	43	27.1	3.5e-06
OG0023720	transcript_OGLUM03G08920.1	PF00646.38	F-box	Domain	23	60	43	25.7	9.7e-06
OG0023720	transcript_OGLUM07G17740.1	PF00646.38	F-box	Domain	32	69	43	26.1	7.1e-06
OG0023823	rna-gnl|WGS_SPHZ|GRA015490.t1	PF13639.12	zf-RING_2	Domain	37	75	44	29.6	8.1e-07
OG0023840	RUF036540.t1	PF10536.15	PMD	Domain	20	157	347	36.7	3.6e-09
OG0024010	rna-gnl|WGS_SPHZ|GRA008918.t1	PF03478.24	Beta-prop_KIB1-4	Repeat	18	135	242	34.4	2.1e-08
OG0024010	rna-gnl|WGS_SPHZ|GRA008920.t1	PF03478.24	Beta-prop_KIB1-4	Repeat	135	260	242	34.1	2.6e-08
OG0024010	RUF024795.t1	PF03478.24	Beta-prop_KIB1-4	Repeat	4	121	242	52.5	6.3e-14
OG0024010	transcript_OGLUM07G19570.1	PF03478.24	Beta-prop_KIB1-4	Repeat	49	280	242	96.2	2.8e-27
OG0024147	rna-gnl|WGS_SPHZ|GRA011539.t1	PF24300.1	KWL1	Domain	32	192	202	155.2	2.1e-45
OG0024147	RUF031926.t1	PF24300.1	KWL1	Domain	3	96	202	94.6	7.6e-27
OG0024147	RUF032084.t1	PF24300.1	KWL1	Domain	24	140	202	90.6	1.3e-25
OG0024147	transcript_OGLUM10G12540.1	PF24300.1	KWL1	Domain	20	180	202	120.1	1.2e-34
OG0024152	rna-gnl|WGS_SPHZ|GRA016423.t1	PF20235.3	PIR2-like_helical	Domain	7	110	116	106.3	1.4e-30
OG0024152	RUF030505.t1	PF20235.3	PIR2-like_helical	Domain	9	62	116	56	5.4e-15
OG0024152	RUF034037.t1	PF20235.3	PIR2-like_helical	Domain	9	62	116	56	5.4e-15
OG0024152	transcript_OGLUM10G00750.1	PF20235.3	PIR2-like_helical	Domain	9	62	116	56	5.4e-15
OG0024177	transcript_OGLUM11G20890.1	PF23598.1	LRR_14	Repeat	298	383	353	49	4.8e-13
OG0024219	rna-gnl|WGS_SPHZ|GRA019785.t1	PF19584.4	MCAfunc	Domain	24	90	143	68.1	8.1e-19
OG0024219	RUF035186.t1	PF19584.4	MCAfunc	Domain	22	81	143	38.3	1.3e-09
OG0025226	RUF000139.t1	PF13947.11	GUB_WAK_bind	Domain	38	103	64	32.9	8.5e-08
OG0025329	rna-gnl|WGS_SPHZ|GRA025704.t1	PF20680.3	DUF6817	Domain	38	122	85	102.1	1.8e-29
OG0025329	RUF008860.t1	PF20680.3	DUF6817	Domain	29	113	85	102.6	1.2e-29
OG0025329	transcript_OGLUM02G39330.1	PF20680.3	DUF6817	Domain	35	119	85	103.3	7.5e-30
OG0025428	RUF007321.t1	PF12874.13	zf-met	Domain	36	57	25	26.9	5.4e-06
OG0025468	rna-gnl|WGS_SPHZ|GRA007143.t1	PF00931.28	NB-ARC	Domain	166	332	248	115.3	3.6e-33
OG0025468	RUF006160.t1	PF00931.28	NB-ARC	Domain	184	280	248	71.9	6.4e-20
OG0025468	transcript_OGLUM02G13580.1	PF00931.28	NB-ARC	Domain	189	234	248	41.9	8.7e-11
OG0025468	transcript_OGLUM02G13580.1	PF00931.28	NB-ARC	Domain	236	363	248	113.1	1.7e-32
OG0025468	rna-gnl|WGS_SPHZ|GRA007143.t1	PF18052.6	Rx_N	Domain	10	86	93	40.4	3.2e-10
OG0025468	RUF006160.t1	PF18052.6	Rx_N	Domain	9	90	93	50.3	2.5e-13
OG0025468	transcript_OGLUM02G13580.1	PF18052.6	Rx_N	Domain	9	94	93	64.8	7.5e-18
OG0025921	rna-gnl|WGS_SPHZ|GRA008466.t1	PF08137.17	DVL	Family	73	91	19	41.4	1.2e-10
OG0025921	RUF016571.t1	PF08137.17	DVL	Family	81	99	19	43.3	2.9e-11
OG0025921	transcript_OGLUM05G00770.1	PF08137.17	DVL	Family	81	99	19	43.3	2.9e-11
OG0026025	rna-gnl|WGS_SPHZ|GRA022047.t1	PF03081.21	Exo70_C	Repeat	12	78	372	46.3	4e-12
OG0026025	RUF018041.t1	PF03081.21	Exo70_C	Repeat	15	62	372	43.3	3.2e-11
OG0026025	transcript_OGLUM05G14770.1	PF03081.21	Exo70_C	Repeat	4	146	372	77.7	1.1e-21
OG0026156	rna-gnl|WGS_SPHZ|GRA017182.t1	PF10868.14	Defensin_like	Domain	29	80	50	45.8	9.8e-12
OG0026156	RUF021074.t1	PF10868.14	Defensin_like	Domain	17	62	50	39.2	1.2e-09
OG0026156	transcript_OGLUM06G14430.1	PF10868.14	Defensin_like	Domain	4	59	50	44.8	2.1e-11
OG0026196	rna-gnl|WGS_SPHZ|GRA035982.t1	PF00441.29	Acyl-CoA_dh_1	Domain	117	264	150	53.3	4.2e-14
OG0026196	RUF021219.t1	PF00441.29	Acyl-CoA_dh_1	Domain	90	222	150	79.8	3e-22
OG0026196	transcript_OGLUM06G14970.1	PF00441.29	Acyl-CoA_dh_1	Domain	138	270	150	76.2	3.9e-21
OG0026196	rna-gnl|WGS_SPHZ|GRA035982.t1	PF02770.24	Acyl-CoA_dh_M	Domain	7	97	97	69.7	2.3e-19
OG0026196	RUF021219.t1	PF02770.24	Acyl-CoA_dh_M	Domain	4	72	97	46.8	3.2e-12
OG0026196	transcript_OGLUM06G14970.1	PF02770.24	Acyl-CoA_dh_M	Domain	7	98	97	72.2	4e-20
OG0026320	rna-gnl|WGS_SPHZ|GRA024787.t1	PF00139.26	Lectin_legB	Domain	23	273	250	274.1	1.4e-81
OG0026320	RUF022852.t1	PF00139.26	Lectin_legB	Domain	26	277	250	265.8	4.8e-79
OG0026320	transcript_OGLUM07G01760.1	PF00139.26	Lectin_legB	Domain	24	276	250	267.8	1.2e-79
OG0026320	rna-gnl|WGS_SPHZ|GRA024787.t1	PF00069.31	Pkinase	Domain	346	429	263	54.7	1.2e-14
OG0026320	RUF022852.t1	PF00069.31	Pkinase	Domain	351	557	263	164.3	4.7e-48
OG0026320	transcript_OGLUM07G01760.1	PF00069.31	Pkinase	Domain	349	618	263	167.8	4e-49
OG0026398	rna-gnl|WGS_SPHZ|GRA003948.t1	PF23635.1	Beta-prop_AT5G49610-like	Repeat	244	531	274	34.2	2e-08
OG0026398	RUF024372.t1	PF23635.1	Beta-prop_AT5G49610-like	Repeat	140	431	274	30.5	2.7e-07
OG0026398	rna-gnl|WGS_SPHZ|GRA003948.t1	PF12937.12	F-box-like	Domain	138	179	47	31.9	1.1e-07
OG0026398	RUF024372.t1	PF12937.12	F-box-like	Domain	33	66	47	25	1.6e-05
OG0026398	transcript_OGLUM07G16060.1	PF12937.12	F-box-like	Domain	37	70	47	25.6	1e-05
OG0026410	rna-gnl|WGS_SPHZ|GRA035364.t1	PF20431.4	E_motif	Repeat	562	621	63	43.2	4.6e-11
OG0026410	transcript_OGLUM08G00960.1	PF20431.4	E_motif	Repeat	560	619	63	42.2	9.3e-11
OG0026410	rna-gnl|WGS_SPHZ|GRA035364.t1	PF01535.26	PPR	Repeat	114	142	31	11.6	0.36
OG0026410	rna-gnl|WGS_SPHZ|GRA035364.t1	PF01535.26	PPR	Repeat	183	210	31	21.7	0.00021
OG0026410	rna-gnl|WGS_SPHZ|GRA035364.t1	PF01535.26	PPR	Repeat	213	237	31	24	3.8e-05
OG0026410	rna-gnl|WGS_SPHZ|GRA035364.t1	PF01535.26	PPR	Repeat	244	272	31	12.5	0.18
OG0026410	rna-gnl|WGS_SPHZ|GRA035364.t1	PF01535.26	PPR	Repeat	317	338	31	10.1	1.1
OG0026410	rna-gnl|WGS_SPHZ|GRA035364.t1	PF01535.26	PPR	Repeat	347	374	31	19.6	0.001
OG0026410	rna-gnl|WGS_SPHZ|GRA035364.t1	PF01535.26	PPR	Repeat	419	442	31	10.6	0.72
OG0026410	rna-gnl|WGS_SPHZ|GRA035364.t1	PF01535.26	PPR	Repeat	448	476	31	13.5	0.086
OG0026410	rna-gnl|WGS_SPHZ|GRA035364.t1	PF01535.26	PPR	Repeat	519	543	31	15.7	0.018
OG0026410	RUF025759.t1	PF01535.26	PPR	Repeat	112	140	31	12.7	0.15
OG0026410	RUF025759.t1	PF01535.26	PPR	Repeat	181	207	31	21	0.00035
OG0026410	RUF025759.t1	PF01535.26	PPR	Repeat	211	235	31	22.3	0.00014
OG0026410	RUF025759.t1	PF01535.26	PPR	Repeat	242	266	31	10.5	0.78
OG0026410	RUF025759.t1	PF01535.26	PPR	Repeat	315	336	31	12.2	0.22
OG0026410	RUF025759.t1	PF01535.26	PPR	Repeat	345	374	31	21.6	0.00023
OG0026410	RUF025759.t1	PF01535.26	PPR	Repeat	417	440	31	10.6	0.71
OG0026410	RUF025759.t1	PF01535.26	PPR	Repeat	446	473	31	10.7	0.7
OG0026410	RUF025759.t1	PF01535.26	PPR	Repeat	517	541	31	14.2	0.054
OG0026410	transcript_OGLUM08G00960.1	PF01535.26	PPR	Repeat	112	140	31	13.1	0.12
OG0026410	transcript_OGLUM08G00960.1	PF01535.26	PPR	Repeat	181	207	31	21.8	0.0002
OG0026410	transcript_OGLUM08G00960.1	PF01535.26	PPR	Repeat	211	235	31	25.1	1.7e-05
OG0026410	transcript_OGLUM08G00960.1	PF01535.26	PPR	Repeat	242	266	31	11.3	0.45
OG0026410	transcript_OGLUM08G00960.1	PF01535.26	PPR	Repeat	315	336	31	13	0.13
OG0026410	transcript_OGLUM08G00960.1	PF01535.26	PPR	Repeat	345	374	31	22.3	0.00013
OG0026410	transcript_OGLUM08G00960.1	PF01535.26	PPR	Repeat	417	440	31	11.4	0.41
OG0026410	transcript_OGLUM08G00960.1	PF01535.26	PPR	Repeat	446	473	31	11.4	0.4
OG0026410	transcript_OGLUM08G00960.1	PF01535.26	PPR	Repeat	517	541	31	17.2	0.0058
OG0026410	RUF025759.t1	PF02458.20	Transferase	Family	616	1063	434	204	4.3e-60
OG0026535	rna-gnl|WGS_SPHZ|GRA009773.t1	PF00651.37	BTB	Domain	165	276	110	80.7	1.1e-22
OG0026535	transcript_OGLUM08G07050.1	PF00651.37	BTB	Domain	62	109	110	38.9	1.1e-09
OG0026535	rna-gnl|WGS_SPHZ|GRA009773.t1	PF22486.2	MATH_2	Domain	13	136	136	41.5	1.9e-10
OG0026617	rna-gnl|WGS_SPHZ|GRA008286.t1	PF23616.1	Ig_GEX2_N	Domain	254	320	105	63.7	1.9e-17
OG0026655	rna-gnl|WGS_SPHZ|GRA034208.t1	PF12819.13	Malectin_like	Domain	27	252	331	238	2.2e-70
OG0026655	RUF013856.t1	PF12819.13	Malectin_like	Domain	44	376	331	298.8	7e-89
OG0026655	transcript_OGLUM09G07410.1	PF12819.13	Malectin_like	Domain	28	212	331	174.8	3.5e-51
OG0026655	transcript_OGLUM09G07410.1	PF12819.13	Malectin_like	Domain	237	382	331	102	5.1e-29
OG0026655	rna-gnl|WGS_SPHZ|GRA034208.t1	PF07714.23	PK_Tyr_Ser-Thr	Domain	375	589	258	153.7	7.3e-45
OG0026655	RUF013856.t1	PF07714.23	PK_Tyr_Ser-Thr	Domain	436	623	258	123.7	1e-35
OG0026655	transcript_OGLUM09G07410.1	PF07714.23	PK_Tyr_Ser-Thr	Domain	442	710	258	157.8	3.9e-46
OG0026717	rna-gnl|WGS_SPHZ|GRA034984.t1	PF03097.24	BRO1	Repeat	40	355	385	143	1.5e-41
OG0026717	RUF032122.t1	PF03097.24	BRO1	Repeat	4	79	385	41.4	1.1e-10
OG0026717	transcript_OGLUM10G15550.1	PF03097.24	BRO1	Repeat	2	79	385	41	1.5e-10
OG0026976	rna-gnl|WGS_SPHZ|GRA003925.t1	PF00005.33	ABC_tran	Domain	31	66	137	25.4	2.3e-05
OG0026976	transcript_OGLUM12G15230.1	PF00005.33	ABC_tran	Domain	115	150	137	28.9	1.9e-06
OG0019249	rna-gnl|WGS_SPHZ|GRA034200.t1	PF12819.13	Malectin_like	Domain	33	215	331	188.2	3e-55
OG0019249	rna-gnl|WGS_SPHZ|GRA034205.t1	PF12819.13	Malectin_like	Domain	29	349	331	319.6	3.2e-95
OG0019249	RUF029028.t1	PF12819.13	Malectin_like	Domain	28	180	331	168.4	3.1e-49
OG0019249	RUF029031.t1	PF12819.13	Malectin_like	Domain	29	202	331	174.9	3.4e-51
OG0019249	transcript_OGLUM01G08630.1	PF12819.13	Malectin_like	Domain	29	208	331	189.9	8.8e-56
OG0019249	transcript_OGLUM09G07640.1	PF12819.13	Malectin_like	Domain	28	205	331	173.1	1.2e-50
