## Supplementary Table 9 for "Mining genes underlying perennial-to-annual transitions in *Oryza* with comparative genomics"

### Sheet: Sheet1
Sequence ID	O. rufipogon gene ID	O. rufipogon Chromosome	O. rufipogon Start	O. rufipogon End	O. nivara pseudogene ID	O. nivara Chromosome	O. nivara Start	O. nivara End
RUF000820-Ps003586	RUF000820	Chr1	6780162	6780569	Ps003586	Chr1	7345622	7345979
RUF001574-Ps000467	RUF001574	Chr1	13851215	13852121	Ps000467	Chr12	6483970	6484876
RUF002035-Ps004437	RUF002035	Chr1	19846097	19846456	Ps004437	Chr1	18769104	18769463
RUF002053-Ps004446	RUF002053	Chr1	20029563	20031636	Ps004446	Chr1	18963324	18963759
RUF002104-Ps004478	RUF002104	Chr1	20560405	20560956	Ps004478	Chr1	19532047	19532577
RUF002136-Ps004504	RUF002136	Chr1	20997055	21007378	Ps004504	Chr1	19825101	19834816
RUF002253-Ps004563	RUF002253	Chr1	22067638	22067805	Ps004563	Chr1	20650286	20650453
RUF003242-Ps005076	RUF003242	Chr1	29685211	29688342	Ps005076	Chr1	29565551	29565946
RUF004072-Ps005409	RUF004072	Chr1	36025426	36025719	Ps005409	Chr1	36636264	36636540
RUF005735-Ps009839	RUF005735	Chr2	7248509	7248709	Ps009839	Chr2	7237526	7237726
RUF008260-Ps013884	RUF008260	Chr2	30956636	30960189	Ps013884	Chr6	3064040	3067552
RUF008860-Ps011591	RUF008860	Chr2	35258181	35266754	Ps011591	Chr2	34817425	34818933
RUF009602-Ps011847	RUF009602	Chr3	4961513	4962493	Ps011847	Chr3	5020244	5021186
RUF010906-Ps012454	RUF010906	Chr3	14973026	14973625	Ps012454	Chr3	16404377	16405003
RUF012156-Ps013423	RUF012156	Chr3	28585500	28585844	Ps013423	Chr3	28373520	28373882
RUF012561-Ps016824	RUF012561	Chr3	31649441	31654985	Ps016824	Chr10	13457761	13458979
RUF013627-Ps019334	RUF013627	Chr4	6197208	6197848	Ps019334	Chr4	2640557	2641067
RUF013661-Ps011248	RUF013661	Chr4	6553613	6553864	Ps011248	Chr2	26728184	26728521
RUF013760-Ps019482	RUF013760	Chr4	7805770	7806189	Ps019482	Chr4	4173264	4173735
RUF013961-Ps014519	RUF013961	Chr4	11655104	11655412	Ps014519	Chr6	13375639	13375947
RUF015256-Ps019316	RUF015256	Chr4	24206598	24207238	Ps019316	Chr4	2551686	2552268
RUF015368-Ps020633	RUF015368	Chr4	25060058	25060556	Ps020633	Chr4	19325929	19326124
RUF015795-Ps020808	RUF015795	Chr4	28372948	28373694	Ps020808	Chr4	22988142	22988921
RUF016571-Ps005673	RUF016571	Chr5	545505	545819	Ps005673	Chr5	473228	473512
RUF017282-Ps001510	RUF017282	Chr5	7112545	7113547	Ps001510	Chr12	18841152	18841427
RUF017438-Ps007452	RUF017438	Chr5	8724913	8725449	Ps007452	Chr5	24265493	24266029
RUF018106-Ps006967	RUF018106	Chr5	17118751	17119166	Ps006967	Chr5	15939835	15940257
RUF018331-Ps007073	RUF018331	Chr5	19077489	19079232	Ps007073	Chr5	18027633	18028134
RUF018638-Ps007248	RUF018638	Chr5	21709269	21709622	Ps007248	Chr5	20587132	20587491
RUF018886-Ps007330	RUF018886	Chr5	23484263	23485179	Ps007330	Chr5	22115147	22116015
RUF019162-Ps007443	RUF019162	Chr5	25466370	25468065	Ps007443	Chr5	24173977	24175564
RUF020819-Ps014281	RUF020819	Chr6	10201219	10201909	Ps014281	Chr6	10405240	10405515
RUF021074-Ps014538	RUF021074	Chr6	13033432	13034400	Ps014538	Chr6	13546037	13546243
RUF021188-Ps014696	RUF021188	Chr6	15238567	15239199	Ps014696	Chr6	15054596	15055084
RUF022587-Ps015621	RUF022587	Chr6	29782592	29782906	Ps015621	Chr6	28130710	28131027
RUF024315-Ps002750	RUF024315	Chr7	17472192	17475221	Ps002750	Chr7	15446826	15447279
RUF025110-Ps020630	RUF025110	Chr7	23615862	23618639	Ps020630	Chr4	18980836	18981200
RUF026981-Ps008721	RUF026981	Chr8	16567449	16567877	Ps008721	Chr8	13523004	13523424
RUF027557-Ps009259	RUF027557	Chr8	23316578	23322950	Ps009259	Chr8	20227075	20227947
RUF029123-Ps021855	RUF029123	Chr9	11111881	11113701	Ps021855	Chr9	9311471	9313156
RUF029458-Ps022099	RUF029458	Chr9	14385146	14386383	Ps022099	Chr9	12709505	12710284
RUF030240-Ps022452	RUF030240	Chr9	20561118	20561474	Ps022452	Chr9	19630216	19630551
RUF034149-Ps018538	RUF034149	Chr11	17781183	17783293	Ps018538	Chr11	15647267	15649346
RUF034244-Ps018610	RUF034244	Chr11	18771205	18771887	Ps018610	Chr11	16537627	16538139
RUF035996-Ps000278	RUF035996	Chr12	5354879	5355575	Ps000278	Chr12	4310711	4311000
RUF036819-Ps001304	RUF036819	Chr12	16808603	16808895	Ps001304	Chr12	15414497	15414673
RUF036821-Ps001302	RUF036821	Chr12	16851252	16855152	Ps001302	Chr12	15385719	15386081
RUF036989-Ps001337	RUF036989	Chr12	18534864	18535255	Ps001337	Chr12	15878960	15879283
